# Determining the interaction status and evolutionary fate of duplicated homomeric proteins

**DOI:** 10.1101/2020.04.08.031351

**Authors:** Saurav Mallik, Dan S Tawfik

## Abstract

Oligomeric proteins are central to life. Duplication and divergence of their genes is a key evolutionary driver, also because duplications can yield very different outcomes. Given a homomeric ancestor, duplication can yield two paralogs that form two distinct homomeric complexes, or a heteromeric complex comprising both paralogs. Alternatively, one paralog remains a homomer while the other acquires a new partner. However, so far, conflicting trends have been noted with respect to which fate dominates, primarily because different methods and criteria are being used to assign the interaction status of paralogs. Here, we systematically analyzed all *Saccharomyces cerevisiae* and *Escherichia coli* oligomeric complexes that include paralogous proteins. We found that the proportions of homo-hetero duplication fates strongly depend on a variety of factors, yet that nonetheless, rigorous filtering gives a consistent picture. In *E. coli* about 50%, of the paralogous pairs appear to have retained the ancestral homomeric interaction, whereas in *S. cerevisiae* only ∼10% retained a homomeric state. This difference was also observed when unique complexes were counted instead of paralogous gene pairs. We further show that this difference is accounted for by multiple cases of heteromeric yeast complexes that share common ancestry with homomeric bacterial complexes. Our analysis settles contradicting trends and conflicting previous analyses, and provides a systematic and rigorous pipeline for delineating the fate of duplicated oligomers in any organism for which protein-protein interaction data are available.
