## Supplementary material for "Determining the interaction status and evolutionary fate of duplicated homomeric proteins": Data S6

### Sheet: Legend
Saccharomyces cerevisiae
The inferred paralogs in the protein-protein interaction data without bait-and-prey information
Sheet 'PPI(non Bait-Prey)' includes the paralogous pairs present in the PPI data for which no bait and prey information is available. We extracted all the PPI data from seven databases (see Data S3) that were exclusively detected by methods other than two-hybrid and pulldowns. TThese data were then filtered as all other PPI data, by demanding that the interaction is reported in at least two datab…

### Sheet: PPI(non Bait-Prey)
Paralog1	Uniprot ID	Uniprot Recommended name	Localization	Homomeric interaction	Paralog2	Uniprot ID	Uniprot Recommended name	Localization	Homomeric interaction	Common localization	Both paralogs are homomeric	Heteromeric interaction between two paralogs	Category
YGL200C	P32803	Endosomal protein P24B (24 kDa endomembrane protein) (Basic 24 kDa late endocytic intermediate component)	ER	None	YML012W	P54837	Endoplasmic reticulum vesicle protein 25	ER	None	ER	No	IntAct,BioGrid,HiNT,DIP,MINT	Obligatory hetero
YBR160W	P00546	Cyclin-dependent kinase 1 (CDK1) (EC 2.7.11.22) (Cell division control protein 28) (Cell division protein kinase 1)	cytoplasm,nucleus	None	YGR092W	P22204	Cell cycle protein kinase DBF2 (EC 2.7.11.1) (Dumbbell forming protein 2)	cytoplasm	None	cytoplasm	No	HiNT,DIP	Obligatory hetero
YCR102C	P25608	Uncharacterized protein YCR102C	cytoplasm	None	YNL134C	P53912	Uncharacterized protein YNL134C	cytoplasm,nucleus	None	cytoplasm,nucleus	No	IntAct,MINT	Obligatory hetero
YBL067C	P38187	Ubiquitin carboxyl-terminal hydrolase 13 (EC 3.4.19.12) (Deubiquitinating enzyme 13) (Ubiquitin thioesterase 13) (Ubiquitin-specific-processing protease 13)	cytoplasm	None	YER098W	P39967	Ubiquitin carboxyl-terminal hydrolase 9 (EC 3.4.19.12) (Deubiquitinating enzyme 9) (Ubiquitin thioesterase 9) (Ubiquitin-specific-processing protease 9)	cytoplasm	None	cytoplasm	No	MINT,STRING	Obligatory hetero
YBR160W	P00546	Cyclin-dependent kinase 1 (CDK1) (EC 2.7.11.22) (Cell division control protein 28) (Cell division protein kinase 1)	cytoplasm,nucleus	None	YPR111W	P32328	Serine/threonine-protein kinase DBF20 (EC 2.7.11.1)	cytoplasm	None	cytoplasm	No	HiNT,DIP	Obligatory hetero
YDL182W	P48570	Homocitrate synthase, cytosolic isozyme (HCS) (EC 2.3.3.14)	nucleus	IntAct,MINT,BioGrid	YDL131W	Q12122	Homocitrate synthase, mitochondrial (HCS) (EC 2.3.3.14)	cytoplasm,nucleus	IntAct,MINT	nucleus	Yes	IntAct,MINT,Mentha	Mixed homo-/hetero
YKL002W	P36108	DOA4-independent degradation protein 4 (ESCRT-III complex subunit VPS2) (Vacuolar protein-sorting-associated protein 2) (Vacuolar protein-targeting protein 14)	endosome	IntAct,MINT,BioGrid	YKR035W-A	P69771	Vacuolar protein-sorting-associated protein 46 (Charged multivesicular body protein 1) (DOA4-independent degradation protein 2) (Fifty two inhibitor 1)	endosome	IntAct,MINT,BioGrid	endosome	Yes	IntAct,MINT,HiNT	Mixed homo-/hetero
YDL159W	P06784	Serine/threonine-protein kinase STE7 (EC 2.7.12.2)	cytoplasm	BioGRID,IntAct	YBL016W	P16892	Mitogen-activated protein kinase FUS3 (MAP kinase FUS3) (EC 2.7.11.24)	cytoplasm,nucleus	IntAct,MINT,BioGrid	cytoplasm	Yes	IntAct,BioGrid,HiNT,MINT	Mixed homo-/hetero
YCR009C	P25343	Reduced viability upon starvation protein 161	cytoplasm	None	YDR388W	P39743	Reduced viability upon starvation protein 167	cytoplasm	IntAct,MINT,BioGrid,DIP	cytoplasm	No	IntAct,BioGrid,DIP,MINT	Mixed homo-/hetero
YNL147W	P53905	U6 snRNA-associated Sm-like protein LSm7	cytoplasm,foci	None	YLR438C-A	P57743	U6 snRNA-associated Sm-like protein LSm3 (SmX4 protein)	cytoplasm,nucleus	BioGrid,IntAct	cytoplasm	No	IntAct,MINT,HiNT,DIP	Mixed homo-/hetero
YHR115C	P38823	E3 ubiquitin-protein ligase DMA1 (EC 2.3.2.27) (Checkpoint forkhead associated with RING domains-containing protein 1) (Defective in mitotic arrest protein 1) (RING-type E3 ubiquitin transferase DMA1)	cytoplasm	None	YNL116W	P53924	E3 ubiquitin-protein ligase DMA2 (EC 2.3.2.27) (Checkpoint forkhead associated with RING domains-containing protein 1) (Defective in mitotic arrest protein 2) (RING-type E3 ubiquitin transferase DMA2)	cytoplasm	BioGrid,IntAct	cytoplasm	No	BioGrid,STRING	Mixed homo-/hetero
YGR138C	P53283	Polyamine transporter 2	secreted,membrane	None	YLL028W	Q07824	Polyamine transporter 1	cytoplasm,secreted,membrane,ER	IntAct,MINT	secreted,membrane	No	IntAct,MINT,HiNT	Mixed homo-/hetero
YKL041W	P36095	Vacuolar protein-sorting-associated protein 24	Endosome	IntAct,MINT,BioGrid	YKL002W	P36108	DOA4-independent degradation protein 4	Endosome	None	Endosome	No	None	Hetero others
YDL125C	Q04344	Hit family protein 1, EC 3.-.-.-	Cytoplasm	IntAct,MINT,BioGrid	YDR305C	P49775	Bis(5'-adenosyl)-triphosphatase, EC 3.6.1.29	Cytoplasm,Nucleus	None	Cytoplasm	No	None	Hetero others
